# Bayesian ^13^C-metabolic flux analysis of parallel tracer experiments in granulocytes: A directional shift within the non-oxidative pentose phosphate pathway supports phagocytosis

**DOI:** 10.1101/2023.11.01.565126

**Authors:** Melanie Hogg, Eva-Maria Wolfschmitt, Ulrich Wachter, Fabian Zink, Peter Radermacher, Josef Albert Vogt

**Affiliations:** Institute for Anesthesiological Pathophysiology and Process Engineering, Ulm University Medical Center, Ulm, Germany

**Keywords:** Bayesian modeling, gas chromatography-mass spectrometry, glucose metabolism, mass isotopomer distribution analysis, sugar phosphates

## Abstract

The pentose phosphate pathway (PPP) plays a key role in the cellular regulation of immune cell function; however, little is known about the interplay of metabolic adjustments in granulocytes, especially regarding the non-oxidative PPP. For the determination of metabolic mechanisms within glucose metabolism, we propose a novel Bayesian ^13^C-Metabolic flux analysis based on *ex-vivo* parallel tracer experiments with [1,2-^13^C]glucose, [U-^13^C]glucose, and [4,5,6-^13^C]glucose and gas chromatography-mass spectrometry labeling measurements of metabolic fragments including sugar phosphates. With this approach we obtained precise flux distributions and their joint confidence regions, which showed that phagocytic stimulation reversed the direction of non-oxidative PPP net fluxes from ribose-5-phosphate biosynthesis towards glycolytic pathways. This process was closely associated with the up-regulation of the oxidative PPP to promote the oxidative burst. The estimated fluxes showed strong pairwise inter-relations forming a single line in several cases. This behavior could be explained with a three-dimensional permissible space derived from stoichiometric-flux-constraint analysis and enabled a principal component analysis detecting only three distinct axes of coordinated flux changes that were sufficient to explain all flux observations.
