## Supplementary material for "Bayesian ^13^C-metabolic flux analysis of parallel tracer experiments in granulocytes: A directional shift within the non-oxidative pentose phosphate pathway supports phagocytosis": EMU_Levels

### Sheet: Abbreviations&Glossary
The core system as defined in chapter 4 of Bayesian_implementation.pdf is used
	Notation for labeling and patterns						Fluxes leaving a metabolite pool				Fluxes entering a metabolite pool
	H1-H6	isolated carbon labeling on G6P					Hflux	Q2+Q3+Q6+Q10			Q1+QR+Q5+Q9
	Hxy	pattern of G6P on the carbon segment x-y
	R1-R5	isolated carbon labeling on R5P					Rflux	Q4+Q7+ Br			p_r*Q3+Q8+p_r*Q12+Bx+PInput				p_r	fraction of NADPH oxidase step reachting R5P
	Rxy	pattern of R5P on the carbon segment x-y
	X1-X5	isolated carbon labeling on X5P					Xflux	Q5+Q7+ Bx			Q6+Q8+p_x*Q3+p_x*Q12+Br				p_x=1-p_r	fraction of NADPH oxidase step reachting X5P
	Xxy	pattern of X5P on the carbon segment x-y
	D1-D3	isolated carbon labeling on DHAP					Dflux	QR+Q13			Q2+Q14+TInput
	Dxy	pattern of DHAP on the carbon segment x-y
	Tr1-Tr3	isolated carbon labeling on Triose (GAP)					Tflux	QR+Q6+Q8+Q9+Q11+Q14			Q2+Q5+Q10+Q7+Q13
	Trxy	pattern of triose (GAP) on the carbon segment x-y
	S1-S7	isolated carbon labeling on Seduheptulose-7P (S7P)					Sflux	Q8+Q9			Q7+Q10+SInput
	Sxy	pattern of S7P on the carbon segment x-y
	E1-E4	isolated carbon labeling on Erythrose					Eflux	Q5+Q10			Q6+Q9
	Exy	pattern of erythrose on the carbon segment x-y
	Labeling on uptake fluxes
	Gi1-Gi6	isolated carbon labeling on glucose tracer input
	Gixy	pattern of glucose tracer input on the carbon segment x-y
	Pi1-Pi	isolated carbon labeling on Input to the pentose pool
	Pixy	pattern of the input into the pentose pools on the carbon segment x-y
	N1	isolated natural carbon labeling
	N2 to N4	naturally occuring 13C pattern on carbon segments for 2-4 carbons
	The system matrix has solid borders
	an expression like Q5*[X12 ⨂ E1]			indicates the condensation product of erythrose carbon 1 with carbon segment 1-2 of X5P
	note that the submatrix indicated with yellow background is the same for all levels

### Sheet: Level-1
				1	2	3	4	5	6	7	8	9	10	11	12	13	14	15	16	17	18	19	20	21	22	23	24	25	26	27	28	29	30	31	32	33
																																						uptake into the
				H3	H4	R3	X3	S5	E2	D1	Tr1	H2	H5	R4	X4	S6	E3	D2	Tr2	H1	H6	R5	X5	S7	E4	D3	Tr3	R1	X1	R2	X2	S1	S2	S3	S4	E1		network
		H3		-HFLux						QR																								Q9		Q5		Q1*Gi3		H3
		H4			-Hflux				Q5		Q9+QR																											Q1*Gi4		H4
		R3			p_R Q3	-RFLux	Bx	Q8																														Q12*Pi3*p_r+PInput*N1		R3
		X3			p_X Q3	Br	-XFlux				Q8+Q6																											Q12*Pi3*p_x		X3
		S5				Q7		-SFLux	Q10																													Sinput*N1		S5
		E2			Q6			Q9	-Eflux																															E2
		D1		Q2						-Dflux	Q14																											Tinput*N1		G3
		Tr1			Q10+Q2		Q5+Q7			Q13	-Tflux																													T1
		H2										-HFLux						QR													Q5		Q9					Q1*Gi2		H2
		H5											-Hflux				Q5		Q9+QR																			Q1*Gi5		H5
		R4											p_R Q3	-RFLux	Bx	Q8																						Q12*Pi4*p_r+PInput*N1		R4
		X4											p_X Q3	Br	-XFlux				Q8+Q6																			Q12*Pi4*p_x		X4
		S6												Q7		-SFLux	Q10																					Sinput*N1		S6
		E3											Q6			Q9	-Eflux																							E3
		D2										Q2						-Dflux	Q14																			Tinput*N1		G2
		Tr2											Q10+Q2		Q5+Q7			Q13	-Tflux																					T2
		H1																		-HFLux						QR			Q5			Q9						Q1*Gi1		H1
		H6																			-Hflux				Q5		Q9+QR											Q1*Gi6		H6
		R5																			p_R Q3	-RFLux	Bx	Q8														Q12*Pi5*p_r+PInput*N1		R5
		X5																			p_X Q3	Br	-XFlux				Q8+Q6											Q12*Pi5*p_x		X5
		S7																				Q7		-SFLux	Q10													Sinput*N1		S7
		E4																			Q6			Q9	-Eflux															E4
		D3																		Q2						-Dflux	Q14											Tinput*N1		G1
		Tr3																			Q10+Q2		Q5+Q7			Q13	-Tflux													T3
		R1										p_R Q3																-RFLux	Bx					Q8				Q12*Pi1*p_r+PInput*N1		R1
		X1										p_X Q3								Q6								Br	-XFlux			Q8						Q12*Pi1*p_x		X1
		R2		p_R Q3																										-RFLux	Bx				Q8			Q12*Pi2*p_r+PInput*N1		R2
		X2		p_X Q3								Q6																		Br	-XFlux		Q8					Q12*Pi2*p_x		X2
		S1																		Q10									Q7			-SFLux						Sinput*N1		S1
		S2										Q10																			Q7		-SFLux					Sinput*N1		S2
		S3		Q10																								Q7		0				-SFLux				Sinput*N1		S3
		S4																												Q7					-SFLux	Q10		Sinput*N1		S4
		E1		Q6																															Q9	-Eflux				E1
				H3	H4	R3	X4	S5	E2	D1	Tr1	H2	H5	R4	X4	S6	E3	D2	Tr2	H1	H6	R5	X5	S7	E4	D3	Tr3	R1	X1	R2	X2	S1	S2	S3	S4	E1

### Sheet: Level-2
																											uptake into the		uptake of condensation
				H23	H45	R34	X34	S56	E23	D12	Tr12	H12	H56	R45	X45	S67	E34	D23	Tr23	R12	X12	S12	S23	S34			network		products
		H23		-Hflux						QR													Q9				Q1*Gi23		Q5*[X2 ⨂ E1]			H23
		H45			-Hflux				Q5		Q9+QR																Q1*Gi45					H45
		R34			Q3	-RFLux	Bx	Q8																			Q12*Pi34*p_r+PInput*N2					R34
		X34				Br	-XFlux				Q6+Q8																Q12*Pi34*p_x					X34
		S56				Q7		-SFLux	Q10																		Sinput*N2					S56
		E23			Q6			Q9	-Eflux																							E23
		D12		Q2						-Dflux	Q14																Tinput*N2					D12
		Tr12			Q2+Q10		Q5+Q7			Q13	-Tflux																					Tr12
		H12										-Hflux						QR			Q5	Q9					Q1*Gi12					H12
		H56											-Hflux				Q5		Q9+QR								Q1*Gi56					H56
		R45											Q3	-RFLux	Bx	Q8											Q12*Pi45*p_r+PInput*N2					R45
		X45												Br	-XFlux				Q6+Q8								Q12*Pi45*p_x					X45
		S67												Q7		-SFLux	Q10										Sinput*N2					S67
		E34											Q6			Q9	-Eflux															E34
		D23										Q2						-Dflux	Q14								Tinput*N2					D23
		Tr23											Q2+Q10		Q5+Q7			Q13	-Tflux													Tr23
		R12		p_R Q3																-RFLux	Bx			Q8			Q12*Pi12*p_r+PInput*N2					R12
		X12		p_X Q3								Q6								Br	-XFlux	Q8					Q12*Pi12*p_x					X12
		S12										Q10									Q7	-Sflux					Sinput*N2					S12
		S23		Q10																			-Sflux				Sinput*N2		Q7*[X2 ⨂ R1]			S23
		S34																		Q7				-Sflux			Sinput*N2		Q10*[H3 ⨂ E1]			S34

### Sheet: Level-3
											uptake into the		uptake of condensation
	H123	H456	R345	X345	S567	E234	D123	Tr123	S123		network		products
H123	-HFLux						QR		Q9		Q1*Gi123		Q5*[X12 ⨂ E1]		H123
H456		-Hflux				Q5		Q9 + QR			Q1*Gi456				H456
R345		p_R Q3	-RFLux	Bx	Q8						Q12*Pi345*p_r+Pinput*N3				R345
X345		p_X Q3	Br	-XFlux				Q8 + Q6			Q12*Pi345*p_x				X345
S567			Q7		-SFLux	Q10					Sinput*N3				S567
E234		Q6			Q9	-Eflux									E234
D123	Q2						-Dflux	Q14			Tinput*N3				G123
Tr123		Q2 + Q10		Q7 + Q5			Q13	-Tflux							Tr123
S123	Q10								-Sflux		Sinput*N3		Q7*[X12 ⨂ P1]		S123

### Sheet: Level-4
								uptake into the			uptake of condensation
								network			products
		H3456	R2345	X2345	S4567	E1234
	H3456	-Hflux				Q5		Q1*Gi3456			Q9*[S3 ⨂ Tr123] +QR*[Tr1 ⨂T123]
	R2345	p_R Q3	-RFLux	Bx	Q8			Q12*Pi2345*p_r+Pinput*N4
	X2345	p_X Q3	Br	-XFlux				Q12*Pi2345*p_x			Q8*[S2 ⨂ Tr123]+ Q6*[H2 ⨂Tr123]
	S4567		Q7		-SFLux	Q10		Sinput*N4
	E1234	Q6			Q9	-Eflux
